# Viridiplantae-specific GLXI and GLXII isoforms co-evolved and detoxify glucosone *in planta*

**DOI:** 10.1101/2022.09.13.507747

**Authors:** Manuel Balparda, Jessica Schmitz, Martin Duemmel, Isabell C. Wuthenow, Marc Schmidt, Saleh Alseekh, Alisdair R. Fernie, Martin J. Lercher, Veronica G. Maurino

**Affiliations:** Molekulare Pflanzenphysiologie, Institut für Zelluläre und Molekulare Botanik, Rheinische Friedrich-Wilhelms-Universität Bonn, Kirschallee 1, 53115 Bonn, Germany; Plant Molecular Physiology and Biotechnology, Institute of Developmental and Molecular Biology of Plants, Heinrich Heine University, 40225 Düsseldorf, Germany; Max-Planck-Institute of Molecular Plant Physiology, Am Mühlenberg 1, 14476 Potsdam-Golm, Germany; Center for Plant Systems Biology and Biotechnology, 4000 Plovdiv, Bulgaria; Institute for Computer Science and Department of Biology, Heinrich Heine University, 40225 Düsseldorf, Germany

**Author notes:** Both authors contributed equally to the work (Manuel Balparda, Jessica Schmitz). Corresponding author: Veronica G. Maurino. The author responsible for distribution of materials integral to the findings presented in this article is: Veronica G. Maurino.

## Abstract

Reactive carbonyl species (RCS) such as methylglyoxal (MGO) and glyoxal (GO) are highly reactive, unwanted side-products of cellular metabolism maintained at harmless intracellular levels by specific scavenging mechanisms. MGO and GO are metabolized through the glyoxalase (GLX) system, which consists of two enzymes acting in sequence, GLXI and GLXII. While plant genomes encode a large number of different GLX isoforms, it is unclear what their specific functions are and how these arose in evolution. Here, we show that plants possess two GLX systems of different evolutionary origins and with distinct structural and functional properties. The first system is shared by all eukaryotes, scavenges MGO and GO especially during seedling establishment, and features Zn^2+^-type GLXI, a metal co-factor preference that arose already in the last eukaryotic common ancestor. The GLXI and GLXII of the second system can together metabolize KDG, a glucose-derived RCS, and were acquired by the last common ancestor of viridiplantae through horizontal gene transfer from proteobacteria. In contrast to bacterial GLXI homologs, which are active as dimers, plant Ni^2+^-type GLXI contain a domain duplication, are active as monomers, and have modified their second active site. The acquisition and neofunctionalization of a structurally, biochemically, and functionally distinct GLX systems indicate that viridiplantae are under strong selection to detoxify a diversity of RCS.
