## Supplemental Dataset6_GC-MS_Analysis for "Viridiplantae-specific GLXI and GLXII isoforms co-evolved and detoxify glucosone *in planta*"

### Sheet: Sheet1
	Col-0 R1	Col-0 R2	Col-0 R3	Col-0 R4	Col-0 R5	Col-0 R6	glxI;2 R1	glxI;2 R2	glxI;2 R3	glxI;2 R4	glxI;2 R5	glxI;2 R6	CC@glxI;2 R1	CC@glxI;2 R2	CC@glxI;2 R3	CC@glxI;2 R4	CC@glxI;2 R5	CC@glxI;2 R6	C4 R1	C4 R2	C4 R3	C4 R4	C4 R5	C4 R6	C15 R1	C15 R2	C15 R3	C15 R4	C15 R5	C15 R6	glxII;4-3/5-2 R1	glxII;4-3/5-2 R2	glxII;4-3/5-2 R3	glxII;4-3/5-2 R4	glxII;4-3/5-2 R5	glxII;4-3/5-2 R6
Alanine	71921.9	49206	21465.4	45204.6	41664.1	24126.6	17763.5	32209.7	16814.2	17467	18511.9	17191.1	14378.1	26524.9	17266.3	22075.3	24050.8	7492.57	8968.88	12479.9	7358.58	9406.65	26437.2	29364.1	22199.5	16070.4	6323.06	12746	14323.2	16332.9	11439.8	24502.7	11497	13479.9	10529.2	10529.2
beta-Alanine	3905.55	3501.2	1606.92	4887.46	6085.07	4055.1	1385.49	2932.25	3192.77	1518.82	3282.74	1540.07	2194.74	3328.81	1571.88	1934.32	2481.26	434.562	495.256	1319.49	431.455	985.378	1872.36	3284.03	4181.39	4455.9	528.902	2016.38	3396.69	1555.16	1490.89	4182.22	1569.59	1391.65	1683.78	1683.78
Ascorbic acid	87.4501	69.9913	137.09	121.745	61.6881	59.2053	81.0897	34.724	69.9349	79.9167	71.3572	51.1402	62.479	88.7574	100.852	43.4196	225.511	33.2044	39.1898	49.6485	61.4631	53.6837	95.2049	81.9021	55.1291	32.0711	74.5217	56.6745	47.6706	53.3868	47.8344	53.0721	90.8766	69.2062	62.2816	62.2816
Asparagine	1791.08	1702.21	1133.98	2420.25	2523.46	1493.6	1427.94	2664.75	3159.53	1744.04	3262.39	1099.09	1968.75	1598.87	1195.19	1992.05	1665.14	745.023	1952.17	1481.84	818.834	1466.77	1402.53	2342.4	2942.21	4326.82	895.871	1487.03	1805.6	1608.55	1396.56	2518.05	1529.52	2385.44	1819.93	1819.93
Aspartic acid	8971.88	8017.28	4629.1	11458.7	10080.4	5634.53	4742.88	7151.86	7850.02	6891	8463.88	5758.3	6494.71	7988.17	7568.88	8197.23	7911.72	1938.31	3384.54	3888.53	2145.14	3860.99	6280.04	10576.8	12109.4	8611.28	2300.1	6996.79	6307.69	6926.83	3993	7283.05	5716.64	7835.64	4599.79	4599.79
Citric acid	90128.9	93287.9	15254.7	33744.8	62419.5	31781	8664.07	18281.5	34937.7	11387.7	20901.6	8597	12371.7	29615	11172.1	15186.8	16095.3	1495.86	1754.5	5079	2042.03	4137.18	8768.53	22779.2	19528.3	18284.9	2864.85	13887.2	14645.4	8698.14	4740.29	21076.4	7945.62	8613.71	7080.19	7080.19
Dehydroascorbic acid	3511.2	3789.92	1435.67	3780.86	3705.44	1601.99	1163.79	1432.69	2027.42	1957.15	1562.87	1388.75	1269.08	2340.98	2490.23	1525.89	1399.38	586.057	596.461	840.762	589.965	699.301	1146.72	3516.33	3257.53	1059.93	843.505	1639.7	1041.02	2649.81	1403.59	1774.37	2285.15	1640.1	1020.4	1020.4
Dehydroascorpic acid dimer	3374.25	3822.18	1392.19	4109.27	4065.34	1828.47	1326.32	1361.95	2028.11	2331.31	1999.52	1770.2	1580.58	2554.24	2895.64	1902.35	1717.52	635.034	657.184	938.61	588.347	824.327	1263.21	3489.53	3318.28	1257.9	885.398	1832.86	1167.31	2557.36	1546.76	2005.92	2449.73	1827.45	1127.22	1127.22
Erythritol	914.926	1000.66	638.421	1085.18	1780.01	1300.32	325.403	576.161	850.99	469.41	526.829	370.976	473.688	965.237	442.144	571.134	987.329	192.585	235.57	420.019	242.617	263.827	700.492	511.764	521.093	885.32	219.134	654.263	1240.06	504.787	377.658	1553.96	488.372	538.881	941.104	941.104
Erythrose	440.55	515.639	325.643	512.531	860.757	634.969	164.268	471.989	461.155	231.274	262.959	173.96	235.736	486.522	221.406	273.877	489.352	73.0497	114.555	204.755	114.839	139.154	346.376	293.855	241.936	450.579	128.499	326.553	603.312	251.309	184.313	751.122	233.631	252.791	470.733	470.733
Fructose	230777	156883	54137.5	90517.4	73297	30650.5	17982.1	15992.3	88908.7	19633.7	9044.45	9545.19	8299.07	117456	45540.2	14895.8	44373.6	2422.68	1439.69	8749.37	3910.18	2804.97	33378.2	27617.4	3966.84	12438	1508.96	12704	11525.8	11400.9	2754.99	19013	9094.45	2015.38	4135.57	4135.57
Fructose-6-phosphate	450.45	372.922	231.145	503.889	330.175	175.423	131.553	316.374	51.2394	163.466	199.193	244.802	59.8203	89.9901	60.4441	61.5508	50.149	115.385	93.4527	38.7765	133.035	132.796	261.62	391.145	435.415	174.213	35.851	233.252	201.826	347.231	245.862	304.573	351.342	242.656	60.109	60.109
Fucose	3507.08	2991.58	3200.53	3296.88	3404.03	2207.51	1402.89	1858.38	3937.13	1698.03	1477.25	1662.89	2066.24	4713.18	2409.75	1974.4	3541.41	797.735	903.95	1606.51	769.906	875.185	2688.18	2435.72	1914.07	2331.69	770.594	1652.81	2247.33	2629.41	2054.87	3613.3	1966.01	2356.19	2102	2102
Fumaric acid	3016.2	3508.86	848.713	1833.69	1527.5	942.273	807.765	1307.94	1373.77	1044.16	872.684	827.884	1046.19	2090.32	637.502	1095.03	936.86	371.474	510.329	493.586	356.243	564.385	616.897	1068.2	870.127	825.137	358.107	657.732	685.652	644.982	391.707	2162.1	703.399	471.413	485.579	485.579
GABA	803.551	461.505	337.622	575.283	466.337	316.075	246.053	291.939	362.138	165.484	322.17	239.353	251.245	336.949	163.967	234.752	342.099	63.5034	127.475	168.152	78.8506	115.491	339.409	325.623	223.326	234.396	69.285	146.891	278.285	210.075	195.352	276.854	163.148	254.818	180.689	180.689
Galactoinol	8221.96	8191.16	5587.4	8336.9	7749.69	4288.78	3330.6	3397.81	3910.12	5140.5	3179.5	4009.47	3735.89	4391.85	5663.05	4350.07	3042.48	1800.92	2431.06	2479.89	2210.65	2752	5222.73	7967.83	6958.21	3599.48	2351.66	4908.32	3621.42	5996.25	3278.5	5130.42	5328.44	4221.87	2910.58	2910.58
D-Gluconate	190.925	300.397	272.466	191.698	299.459	277.547	19.9381	55.3984	57.0544	21.3655	20.5452	55.6975	31.8663	16.8181	26.6746	30.8484	17.3648	25.5688	263.273	254.959	160.457	166.751	260.365	163.585	223.689	227.013	253.577	249.635	226.574	251.935	48.809	112.372	118.436	44.6946	108.457	76.1476
Glucose	35887.5	24571.9	8801.24	14742.8	11726.8	6547.67	2810.3	4231.18	20467.4	2830.58	1849.52	1787.39	1641.29	25210	5326.77	3132.89	12941	597.679	541.337	3582.3	735.939	660.097	8522	3404.65	1262.35	3264.92	474.522	3091.65	3374.09	2177.14	1023.59	4278.22	1323.79	1068.21	973.331	973.331
Glucose-6-phosphate	1046.93	907.699	478.261	1061.51	1048.38	559.788	366.818	416.688	496.469	422.186	368.932	400.319	345.628	630.753	597.429	439.921	359.029	113.725	185.613	234.109	172.663	219.326	491.505	848.804	859.593	492.548	224.371	453.01	439.87	680.573	457.605	629.428	565.653	608.088	324.806	324.806
Glutamic	863.776	552.275	220.497	711.307	750.166	267.834	162.876	1171.61	444.537	129.966	224.699	324.027	260.107	1222.47	185.34	352.605	543.654	106.254	121.445	103.646	48.9278	63.926	130.036	450.71	422.422	526.995	62.8399	185.06	208.946	250.875	210.404	420.52	172.451	188.218	108.631	108.631
Glutamine	23841.7	22152.2	6797.25	24854.4	28106.8	13177.7	7499.58	9093.83	15504.8	9721.58	16981.8	5466.97	7896.72	14003.1	9323.76	10133	10576.3	2130.48	4851.36	6455.75	2504.22	5083.7	11054.2	10724.2	14171.3	14129.9	2121.65	7065.8	8262.5	8324.44	5885.3	15967.3	5524.87	13781.6	6926.66	6926.66
2-oxo-Glutaric acid	496.65	458.771	255.102	390.786	489.67	250.605	169.14	308.658	465.31	247.419	304.559	171.445	221.557	437.212	228.419	251.929	312.393	60.183	64.5986	87.7002	49.3322	99.2442	160.223	215.427	220.868	201.137	46.3243	205.879	191.302	148.007	95.6688	209.246	126.297	165.631	154.618	154.618
Glyceric acid	6890.41	6624.02	1469.83	5006.2	2901.26	1545.92	906.256	573.589	1456.86	1979.75	583.307	902.079	330.119	3890.12	1746.54	1284.93	2641.93	409.244	661.49	921.215	244.235	358.127	2228.03	3861.81	1398.95	318.335	230.01	512.384	308.621	5162.03	1393.22	522.608	1132.38	2884.36	259.989	259.989
Glycerol	924.001	1139.55	1429.46	436.629	429.26	474.582	214.035	799.938	2165.9	1968.45	228.647	315.225	1116.2	573.636	764.401	1906.64	1283.75	758.72	1224.36	781.692	1840.66	1396.48	1816.63	461.63	237.722	361.888	1714	1416.48	554.403	1547.78	279.647	378.265	1507.33	320.259	1448.41	1448.41
Glycerol-2-phosphate	146.85	111.549	135.315	110.848	129.769	74.8681	38.6307	48.8708	74.0895	87.1818	80.4666	70.0034	83.7484	87.5247	99.8497	85.4077	49.8296	47.7313	62.0147	55.4468	80.4681	35.6714	139.324	110.692	95.5103	88.6904	36.2538	85.9756	73.3633	106.34	84.2956	100.059	84.0787	80.7888	72.7826	72.7826
Glycerol-3-phosphate	669.901	887.467	732.919	284.072	259.538	153.809	151.739	444.982	983.936	1220.14	184.011	172.703	589.34	170.529	576.39	627.436	182.708	331.629	602.49	536.711	885.149	723.67	945.47	267.547	187.86	177.381	829.406	830.069	123.51	930.58	163.908	153.47	777.102	157.813	682.201	682.201
Glycine	30825.3	11284.4	4878.44	10719.6	11178	8179.11	4644.39	7634.14	6173.66	4580.68	6973.27	3954.56	4825.95	5577.74	3960.26	5538.14	7841.45	1860.28	2714.87	3598.25	1795.77	3411.74	5663.53	6711.51	7222.62	6396	2236.46	4555.93	6527.47	4503.59	3255.42	6853.74	3811.45	4656.21	3749.93	3749.93
Glycolic acid	359.678	274.3	280.124	452.58	600.717	311.979	427.722	1334.95	1470.71	949.313	344.64	527.331	824.634	555.966	570.045	1027.28	642.674	676.539	409.986	509.169	794.976	629.724	775.185	676.065	428.392	376.934	741.188	648.479	357.839	1080.32	356.584	376.575	698.032	368.038	612.677	612.677
Myo-insitol	25098.2	26026.9	5421.92	13761.7	14852.5	5858.51	4349.26	4172.03	6918.02	6037.34	2823.62	3233.57	3177.12	10491	9746.54	4936.47	4858.07	1144.72	1386.72	2397.62	1474.71	1383.77	4947.56	12549.4	4275.14	2833.74	1308.76	3344.18	3004.18	7544.47	2692.78	5265.63	3649.73	2609.85	2005.69	2005.69
Isolucine	2990.63	3044.62	1745.34	4488.41	3808.04	3444.87	1984.78	2736.77	2986.43	2926.24	4170.6	2371.31	3342.4	3274.98	2257.81	3152.45	4755.21	1302.86	2052.51	2025.08	1200.96	2022.67	3463.76	6721.93	7108.85	5010.22	2526.08	4282.97	4183.56	6181.15	4328.51	4280.25	6094.1	7016.17	4151.5	4151.5
2-Keto-D-glucose (KDG)	123.545	42.1458	0	95.3598	93.2229	61.3333	673.113	679.258	312.588	767.667	605.321	341.336	365.216	0	273.337	368.987	652.148	30.2157	38.3284	133.226	90.3946	79.3659	75.779	95.3699	93.3698	199.355	18.3345	139.458	202.369	109.013	128.687	164.562	56.2259	76.337	47.337	0
Lactic acid	1902.45	2659.12	2396.18	1126.14	1258.69	1088.25	336.192	1896.96	1354.38	736.606	400.208	573.441	658.909	2988.99	561.362	3786.57	5698.46	1147.63	692.928	1369.5	955.912	748.746	1847.59	647.275	465.964	1039.34	540.584	1129.25	1674.04	712.692	367.957	1158.46	954.919	849.875	1264.46	1264.46
Leucine	4690.13	4916.34	2834.52	6381.47	5417.69	4675.66	2395.11	3135.45	3425.43	3542.17	3887.91	3065.48	3524.96	4298.57	3069.29	3837.14	6364.13	1674.75	2386.7	2650.94	1694.68	2433.78	4934.01	10416.5	9250.1	5046.25	3164.95	5547.16	4506.42	8870.89	5839.48	5739.56	8082.65	8235.82	4645.05	4645.05
Lysine	1479.23	1319.44	792.369	2557.02	1680.92	1063.19	1131.78	1702.76	1298.3	1289.56	1968.55	1619.3	1690.92	1748.03	1145.1	1456.7	2234.98	1228.15	1906.95	1226.35	924.776	1203.64	1479.55	3860.82	4015.3	1844.29	1777.64	2081.53	1491.72	3053.46	2682.74	1911.95	3271.56	3615.8	1465.43	1465.43
Malic acid	7330.13	6188.21	2888.64	7212.26	6527.76	3655.38	3475.03	5833.63	6094.03	5678.53	6459.5	4449.61	5065.67	6263.56	4748.04	5446.53	5075.91	930.968	1327.29	1430.75	864.527	1634.88	2961.8	3615.61	4928.61	2977.86	903.525	2985.63	2888.41	2479.67	1739.43	3125.85	2198.57	2962.26	1876.41	1876.41
Maltose	2136.75	2569.99	1696.98	2341.34	2812.4	1690.64	585.725	556.87	508.932	775.353	501.626	665.661	643.4	804.569	894.64	723.818	515.225	424.601	577.081	1034.65	461.377	726.143	1543.4	1788.94	1706.54	1849.43	492.649	1410.31	1688.9	2206.22	1744.45	2377.09	1820.75	1995.4	1616.79	1616.79
Methionine	866.251	655.074	348.713	884.906	791.398	465.185	463.221	637.893	676.499	509.772	816.509	509.725	715.628	751.151	504.258	667.993	672.699	297.179	697.235	417.12	253.535	453.839	558.458	984.315	1101.18	808.904	393.152	751.804	609.813	740.905	629.206	759.911	823.614	1076.6	600.366	600.366
Nicotinic acid	1091.48	1050.42	775.51	1049.49	904.866	570.439	583.637	745.923	817.754	758.805	604.866	749.497	732.466	807.446	693.939	757.218	685.157	505.952	493.534	474.378	417.302	471.145	884.709	1061.25	784.449	528.579	482.175	717.106	572.048	1006.1	681.389	757.545	852.952	743.894	544.602	544.602
Ornithine	2039.4	1260.39	1356.26	1275.32	1357.14	812.899	1262.63	1695.05	1181.97	873.433	2161.67	1133.05	1674.97	1470.25	659.209	1170.42	1874.68	842.561	1570.61	1574.62	545.889	932.754	890.901	1227.04	1609.98	1817.76	853.575	1283.08	1869.68	1194.04	1043.66	1133.11	1025.04	1971.65	1124.69	1124.69
Phenylalanine	527.176	459.864	237.799	436.629	440.767	285.376	185.149	286.795	202.88	211.093	210.124	198.273	239.281	263.396	218.734	233.32	261.925	131.572	190.351	209.103	94.2164	180.476	257.363	523.181	488.788	397.523	148.238	288.77	313.883	476.575	356.584	396.858	421.825	510.504	308.873	308.873
Phosphoric acid	465052	505411	162692	460300	420974	229899	127528	204734	263333	231296	245315	188707	198841	373875	275161	302348	295583	37396	94176.2	63397.1	51070.5	94323.7	237884	364723	394945	198775	51612.9	199669	179078	392797	166399	325776	244933	275798	115000	115000
Pipecolic acid	503.251	428.15	244.011	368.241	358.622	326.099	439.207	1943.26	2487.19	384.246	1114.69	922.619	1310.73	2497.53	817.833	1531.61	1964.12	155.231	212.314	208.016	164.98	229.922	210.921	435.322	409.43	265.279	201.41	250.601	226.9	198.356	208.732	381.984	225.045	223.255	185.759	185.759
4-hydroxy-Proline	176.55	185.914	39.4854	100.327	109.632	76.7477	52.8997	160.759	118.405	90.4108	110.528	66.2307	176.359	106.838	93.8387	119.284	91.3542	33.2044	46.9417	50.3733	37.2013	63.926	77.4024	126.08	135.892	86.7107	44.713	69.3973	68.72	76.3909	69.5773	68.6219	76.2075	68.0479	56.8501	56.8501
Proline	99575.1	135275	19791.5	31189.3	47014.4	49363.5	18756.4	53571.4	26554.5	17599.8	20960.5	19404.8	32481.5	18096.6	18451.5	17741.4	12175.3	13546.6	14480.4	17837.6	9330.25	16182.5	12816.3	56724.4	54175.4	27201.8	9811.48	16158.4	13885.8	21182.4	17900.8	23860.5	13799.6	12650.8	11595.2	11595.2
Putrescine	8042.93	7861.99	5797.25	6410.78	5139.61	3884.37	3384.54	2691.75	3293.87	2549.26	1684.94	2246.4	2138.91	4794.95	3461.68	2296.46	3872.97	1245.58	1311.35	3383.71	1256.35	1148.9	6473.55	6758.17	3466.81	2095.31	1426.38	2679.89	2613.53	5873.85	3202.56	2863.53	3658.68	2514.59	2059.64	2059.64
Pyroglutamic 4-hydroxy	320571	294937	109418	347222	325848	168504	113847	141464	197611	170380	210800	101235	120525	182491	150678	152190	164326	35371.8	61692.1	82238.2	37350.9	66557.5	128279	184268	239336	222304	34988.5	102401	105092	146765	82698.3	218573	91622.2	162602	91543.1	91543.1
Pyruvic 4-hydroxy	1456.95	1119.31	1229.37	998.384	1033.04	1062.88	544.31	871.958	1043.48	621.171	702.034	544.098	763.927	1196.99	578.728	601.671	1558.13	444.524	462.957	727.694	497.77	556.262	1002.36	767.894	636.97	827.909	547.835	690.503	881.288	590.293	542.569	936.368	622.182	664.263	946.536	946.536
Raffinose	1731.68	3566.27	1102.48	2019.69	1879.73	744.609	582.941	286.795	299.128	702.702	251.42	509.725	416.526	323.389	959.426	506.72	294.506	340.345	245.906	797.275	307.72	211.203	1544.18	1454.38	356.759	311.208	124.874	415.998	443.585	1632.86	501.76	676.078	659.034	459.251	366.448	366.448
Rhamnose	1841.4	1976.71	722.715	2371.77	1824.12	1276.52	1065.65	1067.44	993.63	1094.21	1035.74	1170.36	1375.87	1250.82	1274.34	1161.83	838.798	649.561	813.512	807.422	615.035	747.333	662.951	1968.63	1679.16	1120.51	787.11	1165.1	842.904	1581.64	1245.03	1479.93	1545.97	1469.26	856.372	856.372
Serine	50111.4	64329.1	22527.5	92625.4	93963.2	51074.8	28080	34254.6	34468.9	35349.8	61772.9	29437.9	38145	37062.8	33499.1	38105.2	39287.8	11425.6	19814.6	19931.1	10850.3	20409	33035.3	85399.6	101931	62157.7	17347.4	44246.6	47008.8	60450.8	37294.8	53916.2	46891.9	53580.3	26110.1	26110.1
Succinic acid	2730.75	2468.29	874.889	1245.63	1660.15	1232.03	408.233	856.526	1725.52	1002.99	743.026	405.349	640.298	1338.35	508.933	681.83	734.348	220.809	282.511	348.989	342.899	422.053	625.411	374.268	358.515	456.518	337.16	577.925	519.115	399.316	169.26	696.698	344.544	178.083	534.463	534.463
Sucrose	405882	323501	120262	180208	187069	112227	70724.5	50063	176379	76772.5	58299.8	57098.8	63396.2	207912	91306.1	56227.8	116633	12535.1	11812.5	21741	11976.8	12250.1	61726.1	53274.1	35284.4	38363.7	8982.88	31573.5	27341.9	56874.7	26245.4	76993.1	35701.6	28020.7	21396.3	21396.3
Threonic acid	1408.28	1211.18	477.374	1028.44	868.428	559.788	549.183	586.45	1018.56	716.425	700.515	589.789	605.293	1117.27	723.326	640.319	671.102	204.622	312.227	308.038	208.247	310.094	501.954	969.423	788.662	572.528	241.289	525.877	459.991	607.221	376.654	709.205	616.1	528.747	379.121	379.121
Threonine	7223.71	8180.77	3823.87	10525.7	9358.06	6307.72	3962.96	5519.83	6409.78	5489.63	7819.54	4096.24	6710.95	5813.61	4554.02	6029.11	5999.04	2405.24	4843.18	4203.45	2154.04	3617.64	6180.19	7511.17	8896.15	8193.96	2930.11	5822.44	6194.4	7751.5	5351.1	7016.33	6378.18	9394.66	5769.74	5769.74
Tryptophan	172.425	264.108	119.787	309.247	284.788	150.049	156.611	190.339	162.027	114.628	233.505	160.966	262.766	326.677	180.331	258.132	284.604	39.8453	55.1242	105.82	17.7919	80.1724	153.257	359.377	398.896	218.558	69.285	204.337	188.825	332.04	265.933	236.627	265.116	373.829	164.032	164.032
Tyrosine	654.226	786.308	427.24	979.221	837.105	584.222	349.765	464.273	399.529	460.126	528.954	453.974	566.299	603.632	496.243	521.035	831.451	183.454	357.446	443.212	234.126	304.09	517.048	1669.31	1576.97	753.472	475.73	813.105	676.675	1404.12	1047.67	966.453	1218.25	1330.84	635.128	635.128
Urea	1300.2	1628.39	2603.37	2034.72	1995.44	1943.13	997.787	1691.19	1789.92	1466.35	1891.73	1326.29	1892.54	2434.25	913.007	2149.51	6484.24	1402.06	1935.81	2089.58	1338.44	1239.67	2569.37	1250.37	1694.25	2901.44	1602.82	2055.7	3023.99	954.018	1026.27	1879.16	1433.99	1876.38	1691.38	1691.38
Valine	10386.8	10342.8	5586.96	13039.5	12960.3	11250.9	5409.35	7994.24	8841.57	7283.72	11321.5	6242.45	9425.46	8807.53	6172.32	9299.9	12133.8	3689.01	6010.69	5841.49	3633.19	6049.3	10812.7	15223.9	16235.3	13643.3	6094.26	11179.9	11814.9	13590.6	9953.91	11460.2	13941.3	17412.7	11271.9	11271.9
